# Molecular diversity and phenotypic pleiotropy of genomic regulatory loci derived from human endogenous retrovirus type H (HERVH) promoter LTR7 and HERVK promoter LTR5_Hs and their impacts on pathophysiology of Modern Humans

**DOI:** 10.1101/2022.04.19.488808

**Authors:** Gennadi V. Glinsky

**Author notes:** Correspondence, Web: Guennadi V Glinskii (ucsd.edu).

## Abstract

Targeted DNA sequences conservation analyses of 17 primate species demonstrated that human endogenous retroviruses (HERV) LTR7/HERVH and LTR5_Hs/HERVK appear to have distinct evolutionary histories charted by evidence of the earliest presence and expansion of highly-conserved (HC) LTR sequences. HC-LTR7 loci were mapped to genomes of Old World Monkeys (18% of all HC-LTR7 loci), suggesting that LTR7/HERVH have entered germlines of primates in Africa after the separation of the New World Monkey lineage. HC-LTR5_Hs loci have been identified in the Gibbon’s genome (24% of all HC-LTR5_Hs loci), suggesting that LTR5_Hs/HERVK successfully colonized primates’ germlines after the segregation of Gibbons’ species. Subsequently, both LTR7 and LTR5_Hs undergo a marked ∼4-5-fold expansion in genomes of Great Apes. Timelines of quantitative expansion of both LTR7 and LTR5_Hs loci during evolution of Great Apes appear to replicate the consensus evolutionary sequence of increasing cognitive and behavioral complexities of non-human primates, which seems particularly striking for LTR7 loci and 11 distinct LTR7 subfamilies.

Consistent with previous reports, identified in this study 351 human-specific (HS) insertions of LTR7 (175 loci) and LTR5_Hs (176 loci) regulatory sequences have been linked to genes implicated in establishment and maintenance of naïve and primed pluripotent states and preimplantation embryogenesis phenotypes. Unexpectedly, HS regulatory LTRs appear linked with genes encoding markers of 12 distinct cells’ populations of fetal gonads, as well as genes implicated in physiology and pathology of human spermatogenesis, including Y-linked spermatogenic failure, oligo- and azoospermia.

Granular investigations of genes linked with eleven LTR7 subfamilies revealed that mammalian offspring survival (MOS) genes seem to remain one of consistent regulatory targets throughout ∼30 MYA of the divergent evolution of LTR7 loci. Differential GSEA of MOS versus non-MOS genes identified clearly discernable dominant enrichment patterns of phenotypic traits affected by MOS genes linked with LTR7 (562 MOS genes) and LTR5_Hs (126 MOS genes) regulatory loci across the large panel of genomics and proteomics databases reflecting a broad spectrum of human physiological and pathological traits. GSEA of LTR7-linked MOS genes identified more than 2200 significantly enriched records of human common and rare diseases and gene signatures of 466 significantly enriched records of Human Phenotype Ontology traits, including 92 genes of Autosomal Dominant Inheritance and 93 genes of Autosomal Recessive Inheritance.

One of the most informative categories of genes linked with LTR7 elements were genes implicated in functional and morphological features of central nervous system, including genes regulating synaptic transmission and protein-protein interactions at synapses, as well as gene signatures differentially regulated in cells of distinct neurodevelopmental stages and morphologically diverse cell types residing and functioning in human brain. These include Neural Stem/Precursor cells, Radial Glia cells, Bergman Glia cells, Pyramidal cells, Tanycytes, Immature neurons, Interneurons, Trigeminal neurons, GABAergic neurons, and Glutamatergic neurons. GSEA of LTR7-linked regulatory targets identified significantly enriched sets of genes encoding markers of more than 80 specialized types of neurons and markers of 521 human brain regions, most prominently, subiculum and dentate gyrus amongst top significantly enriched records. These observations were validated and extended by identification and characterization of 1944 genes comprising high-fidelity down-steam regulatory targets of LTR7 and/or LTR5_Hs loci, which are markedly enriched for genes implicated in neoplasm metastasis, intellectual disability, autism, multiple cancer types, Alzheimer’s, schizophrenia, and other brain disorders. Despite distinct evolutionary histories of retroviral LTRs, genes representing down-stream regulatory targets of LTR7 and LTR5_Hs elements exert the apparently cooperative and exceedingly broad phenotypic impacts on human physiology and pathology. Observations reported in this contribution highlight the need to accelerate the in-depth experimental and translational explorations of these important genomic determinants of Modern Humans’ health and disease states.
