## Supplementary for "Molecular diversity and phenotypic pleiotropy of genomic regulatory loci derived from human endogenous retrovirus type H (HERVH) promoter LTR7 and HERVK promoter LTR5_Hs and their impacts on pathophysiology of Modern Humans": Supplementary Table S1..xlsx

### Sheet: Sheet1
		2 Mb max extension
# Ontology	ID	Desc	BinomRank	BinomP	BinomBonfP	BinomFdrQ	HyperRank	HyperP	Genes
Human Phenotype	HP:0001450	Y-linked inheritance	1	3.91886e-07	0.0026033	0.0026033	1	2.04604e-07	BPY2,CDY1,DAZ2,HSFY1,RPS4Y2,SRY
Human Phenotype	HP:0012874	Abnormal male reproductive system physiology	2	1.65401e-05	0.109876	0.054938	3	0.0011622	BPY2,CDY1,DAZ2,HSFY1,LMNB1,RPS4Y2
Human Phenotype	HP:0000027	Azoospermia	3	3.86906e-05	0.257022	0.0856739	2	0.000560225	BPY2,CDY1,DAZ2,HSFY1,RPS4Y2
Human Phenotype	HP:0008669	Abnormal spermatogenesis	4	5.21951e-05	0.346732	0.0866829	4	0.00137872	BPY2,CDY1,DAZ2,HSFY1,RPS4Y2
Human Phenotype	HP:0000025	Functional abnormality of male internal genitalia	5	8.36596e-05	0.555751	0.11115	5	0.00313267	BPY2,CDY1,DAZ2,HSFY1,RPS4Y2
7 Genes
BPY2
CDY1
DAZ2
HSFY1
RPS4Y2
SRY
LMNB1
		1 Mb max extension
# Ontology	ID	Desc	BinomRank	BinomP	BinomBonfP	BinomFdrQ	HyperRank	HyperP	Genes
Human Phenotype	HP:0001450	Y-linked inheritance	1	6.69701e-07	0.00444882	0.00444882	1	4.31599e-06	BPY2,CDY1,DAZ2,HSFY1,RPS4Y2
Human Phenotype	HP:0012874	Abnormal male reproductive system physiology	2	6.63314e-06	0.044064	0.022032	3	0.000747477	BPY2,CDY1,DAZ2,HSFY1,LMNB1,RPS4Y2
Human Phenotype	HP:0000027	Azoospermia	3	2.37923e-05	0.158053	0.0526842	2	0.000379565	BPY2,CDY1,DAZ2,HSFY1,RPS4Y2
Human Phenotype	HP:0008669	Abnormal spermatogenesis	4	3.27904e-05	0.217826	0.0544566	4	0.000943308	BPY2,CDY1,DAZ2,HSFY1,RPS4Y2
Human Phenotype	HP:0000025	Functional abnormality of male internal genitalia	5	5.42867e-05	0.360626	0.0721253	5	0.00216727	BPY2,CDY1,DAZ2,HSFY1,RPS4Y2
